# Dimensionality of genomic information and its impact on GWA and variant selection: a simulation study

**DOI:** 10.1101/2022.04.13.488175

**Authors:** Sungbong Jang, Shogo Tsuruta, Natalia Galoro Leite, Ignacy Misztal, Daniela Lourenco

## Abstract

**Background:** Identifying true-positive variants in genome-wide associations (GWA) depends on several factors, including the number of genotyped individuals. The limited dimensionality of the genomic information may give insights into the optimal number of individuals to use in GWA. This study investigated different discovery set sizes in GWA based on the number of largest eigenvalues explaining a certain proportion of variance in the genomic relationship matrix (**G**). An additional investigation included the change in accuracy by adding variants, selected based on different set sizes, to the regular SNP chips used for genomic prediction.

**Methods:** Sequence data were simulated containing 500k SNP with 200 or 2000 quantitative trait nucleotides (QTN). A regular 50k panel included one every ten simulated SNP. Effective population size (*Ne*) was 20 and 200. The GWA was performed with the number of genotyped animals equivalent to the number of largest eigenvalues of **G** (EIG) explaining 50, 60, 70, 80, 90, 95, 98, and 99% of the variance. In addition, the largest discovery set consisted of 30k genotyped animals. Limited or extensive phenotypic information was mimicked by changing the trait heritability. Significant and high effect size SNP were added to the 50k panel and used for single-step GBLUP with and without weights.

**Results:** Using the number of genotyped animals corresponding to at least EIG98 enabled the identification of QTN with the largest effect sizes when *Ne* was large. Smaller populations required more than EIG98. Furthermore, using genotyped animals with higher reliability (i.e., higher trait heritability) helped better identify the most informative QTN. The greatest prediction accuracy was obtained when the significant or the high effect SNP representing twice the number of simulated QTN were added to the 50k panel. Weighting SNP differently did not increase prediction accuracy, mainly because of the size of the genotyped population.

**Conclusions:** Accurately identifying causative variants from sequence data depends on the effective population size and, therefore, the dimensionality of genomic information. This dimensionality can help identify the suitable sample size for GWA and could be considered for variant selection. Even when variants are accurately identified, their inclusion in prediction models has limited implications.
