## Additional file 2 for "Dimensionality of genomic information and its impact on GWA and variant selection: a simulation study"

### Sheet: Ne20Q200
	Prediction accuracy										b1
	Ne20Q200H0.3	Method	50k	TOP10	TOP50	TOP100	TOP200	TOP400	SIG		Ne20Q200H0.3	Method	50k	TOP10	TOP50	TOP100	TOP200	TOP400	SIG
	EIG50	ssGBLUP	0.808466	0.808454	0.808541	0.808675	0.80879	0.809067	NA		EIG50	ssGBLUP	0.947664	0.947697	0.947744	0.947713	0.948067	0.94835	NA
		WssGBLUP	0.811144	0.811145	0.81123	0.81136	0.811511	0.811733	NA			WssGBLUP	0.930237	0.930273	0.930315	0.930266	0.930604	0.930821	NA
	EIG60	ssGBLUP	0.810827	0.810826	0.810862	0.810971	0.811088	0.811152	NA		EIG60	ssGBLUP	0.949697	0.949726	0.949856	0.949797	0.949665	0.948802	NA
		WssGBLUP	0.813497	0.813486	0.813523	0.813642	0.813765	0.813816	NA			WssGBLUP	0.932304	0.932331	0.932453	0.932403	0.93233	0.931647	NA
	EIG70	ssGBLUP	0.809717	0.809861	0.80984	0.809951	0.810115	0.810377	NA		EIG70	ssGBLUP	0.946009	0.945897	0.945483	0.945252	0.945099	0.944378	NA
		WssGBLUP	0.81242	0.812546	0.812516	0.812589	0.812665	0.812788	NA			WssGBLUP	0.9293	0.929212	0.928887	0.928645	0.928511	0.927976	NA
	EIG80	ssGBLUP	0.816481	0.817271	0.818319	0.819051	0.820675	0.821584	NA		EIG80	ssGBLUP	0.951999	0.952826	0.952872	0.952978	0.95317	0.952437	NA
		WssGBLUP	0.819468	0.820251	0.821318	0.821963	0.823267	0.823862	NA			WssGBLUP	0.935902	0.93664	0.936692	0.936811	0.936962	0.936245	NA
	EIG90	ssGBLUP	0.825555	0.826751	0.829011	0.830636	0.832066	0.83407	0.826751		EIG90	ssGBLUP	0.973753	0.97449	0.975123	0.97508	0.974298	0.972997	0.97449
		WssGBLUP	0.828429	0.82962	0.831582	0.832977	0.83415	0.835921	0.82962			WssGBLUP	0.958168	0.959004	0.9595	0.959539	0.958729	0.957513	0.959004
	EIG95	ssGBLUP	0.834043	0.835485	0.837958	0.840457	0.843246	0.846403	0.836458		EIG95	ssGBLUP	0.978789	0.98002	0.981316	0.983013	0.984102	0.985232	0.980663
		WssGBLUP	0.837307	0.838869	0.841066	0.843356	0.845685	0.848443	0.839716			WssGBLUP	0.965439	0.966704	0.967785	0.969284	0.969927	0.970626	0.967283
	EIG98	ssGBLUP	0.852662	0.854319	0.856724	0.858897	0.862113	0.865353	0.857074		EIG98	ssGBLUP	0.98654	0.987782	0.98911	0.989814	0.990078	0.990045	0.989364
		WssGBLUP	0.856199	0.858049	0.860263	0.862342	0.865231	0.868199	0.86057			WssGBLUP	0.97553	0.976839	0.978045	0.978667	0.978598	0.978175	0.978293
	EIG99	ssGBLUP	0.860446	0.862312	0.867154	0.869544	0.873505	0.87701	0.870676		EIG99	ssGBLUP	0.993966	0.995741	0.99941	1.0001	1.00335	1.00338	1.001
		WssGBLUP	0.864533	0.866715	0.871705	0.873821	0.877479	0.880408	0.874859			WssGBLUP	0.986329	0.98817	0.991452	0.991653	0.994541	0.99435	0.992419
	All	ssGBLUP	0.92191	0.924633	0.928176	0.929969	0.931674	0.933512	0.934661		All	ssGBLUP	0.991258	0.991759	0.992639	0.992696	0.990392	0.987	0.987357
		WssGBLUP	0.925949	0.928599	0.93156	0.933246	0.934533	0.935915	0.936793			WssGBLUP	0.988766	0.986488	0.984893	0.985924	0.983046	0.980008	0.980543
	Ne20Q200H0.9	Method	50k	TOP10	TOP50	TOP100	TOP200	TOP400	SIG		Ne20Q200H0.9	Method	50k	TOP10	TOP50	TOP100	TOP200	TOP400	SIG
	EIG50	ssGBLUP	0.834991	0.834951	0.835224	0.835318	0.835553	0.835711	NA		EIG50	ssGBLUP	0.82982	0.829577	0.829781	0.829791	0.829601	0.82958	NA
		WssGBLUP	0.837266	0.837261	0.837526	0.837605	0.837816	0.837922	NA			WssGBLUP	0.816507	0.816528	0.816695	0.816719	0.816288	0.816255	NA
	EIG60	ssGBLUP	0.836932	0.83704	0.837665	0.83883	0.838989	0.839313	NA		EIG60	ssGBLUP	0.832458	0.832319	0.832374	0.832259	0.831815	0.831203	NA
		WssGBLUP	0.839257	0.839377	0.84004	0.841221	0.841355	0.841637	NA			WssGBLUP	0.81961	0.819473	0.819589	0.819601	0.819228	0.818693	NA
	EIG70	ssGBLUP	0.840331	0.840763	0.842166	0.842319	0.842576	0.843732	NA		EIG70	ssGBLUP	0.841106	0.840839	0.840608	0.840325	0.839488	0.838608	NA
		WssGBLUP	0.842634	0.843108	0.844558	0.844701	0.844898	0.84607	NA			WssGBLUP	0.828399	0.828146	0.828105	0.827915	0.827217	0.826545	NA
	EIG80	ssGBLUP	0.844821	0.846285	0.847685	0.848287	0.849308	0.850423	0.846691		EIG80	ssGBLUP	0.857947	0.85818	0.856964	0.855952	0.853867	0.852656	0.857676
		WssGBLUP	0.846995	0.848537	0.849989	0.850568	0.851335	0.852295	0.848902			WssGBLUP	0.84561	0.845967	0.844928	0.844064	0.84196	0.841039	0.845513
	EIG90	ssGBLUP	0.857104	0.858838	0.859578	0.860148	0.861766	0.864515	0.860174		EIG90	ssGBLUP	0.889161	0.890119	0.888508	0.886663	0.885331	0.882978	0.886856
		WssGBLUP	0.859244	0.86109	0.861756	0.862296	0.863991	0.866415	0.862319			WssGBLUP	0.878249	0.879493	0.878018	0.876407	0.875444	0.873038	0.876579
	EIG95	ssGBLUP	0.874393	0.876904	0.880062	0.881166	0.882791	0.884082	0.883195		EIG95	ssGBLUP	0.920268	0.921824	0.921661	0.921148	0.91922	0.916633	0.918229
		WssGBLUP	0.876676	0.879348	0.881943	0.883081	0.884489	0.885598	0.884832			WssGBLUP	0.912721	0.914452	0.913628	0.913291	0.91128	0.909102	0.910555
	EIG98	ssGBLUP	0.907271	0.909889	0.912292	0.913437	0.915479	0.917433	0.918089		EIG98	ssGBLUP	0.967924	0.969795	0.969289	0.969124	0.96827	0.966792	0.966493
		WssGBLUP	0.909392	0.912046	0.91386	0.915067	0.916843	0.918541	0.919079			WssGBLUP	0.963246	0.965099	0.964196	0.96403	0.962932	0.961461	0.961352
	EIG99	ssGBLUP	0.92762	0.930365	0.932261	0.933591	0.935265	0.937085	0.938212		EIG99	ssGBLUP	0.985073	0.987171	0.986218	0.986128	0.983991	0.982318	0.981286
		WssGBLUP	0.929656	0.932387	0.933832	0.935043	0.936465	0.938097	0.938889			WssGBLUP	0.981422	0.983367	0.98229	0.98215	0.979543	0.977983	0.977092
	All	ssGBLUP	0.971198	0.973907	0.975022	0.975702	0.976918	0.977944	0.979376		All	ssGBLUP	1.00082	1.0037	1.00279	1.001	1.00019	0.999944	0.999603
		WssGBLUP	0.973162	0.975634	0.976542	0.977189	0.978204	0.978964	0.980105			WssGBLUP	0.999959	1.00246	1.00143	0.999763	0.998874	0.998753	0.998977
	Ne20Q200H0.99	Method	50k	TOP10	TOP50	TOP100	TOP200	TOP400	SIG		Ne20Q200H0.99	Method	50k	TOP10	TOP50	TOP100	TOP200	TOP400	SIG
	EIG50	ssGBLUP	0.882002	0.882015	0.882092	0.882147	0.882255	0.882427	NA		EIG50	ssGBLUP	0.893244	0.893181	0.893074	0.89291	0.892642	0.892245	NA
		WssGBLUP	0.882257	0.882261	0.882321	0.882354	0.882445	0.882589	NA			WssGBLUP	0.883223	0.883175	0.883097	0.88297	0.882734	0.882375	NA
	EIG60	ssGBLUP	0.885154	0.886281	0.886479	0.88546	0.886605	0.886713	NA		EIG60	ssGBLUP	0.896206	0.899533	0.899147	0.895493	0.898651	0.897989	NA
		WssGBLUP	0.885426	0.886512	0.885647	0.886737	0.886777	0.886855	NA			WssGBLUP	0.886348	0.889546	0.88596	0.889004	0.888822	0.88825	NA
	EIG70	ssGBLUP	0.890611	0.890625	0.89079	0.890821	0.891216	0.891633	0.890692		EIG70	ssGBLUP	0.906854	0.906686	0.906402	0.906149	0.905901	0.90542	0.906657
		WssGBLUP	0.890941	0.890943	0.891089	0.891111	0.891505	0.891918	0.891018			WssGBLUP	0.897673	0.897536	0.897316	0.897126	0.896921	0.896452	0.897509
	EIG80	ssGBLUP	0.894294	0.894757	0.895254	0.895554	0.895913	0.896854	0.89487		EIG80	ssGBLUP	0.913804	0.913823	0.913346	0.913094	0.912649	0.91229	0.913758
		WssGBLUP	0.894791	0.895238	0.895636	0.895834	0.896092	0.897	0.89533			WssGBLUP	0.90562	0.90557	0.904988	0.904747	0.904353	0.90404	0.905476
	EIG90	ssGBLUP	0.909317	0.909919	0.910353	0.911475	0.912593	0.914025	0.911958		EIG90	ssGBLUP	0.947093	0.947197	0.946575	0.946601	0.94601	0.94547	0.946267
		WssGBLUP	0.909986	0.91061	0.910912	0.911953	0.912884	0.914296	0.912329			WssGBLUP	0.940427	0.940501	0.939728	0.939633	0.938985	0.938565	0.939232
	EIG95	ssGBLUP	0.928361	0.929186	0.930128	0.931032	0.932346	0.93382	0.934395		EIG95	ssGBLUP	0.966482	0.966727	0.966266	0.966382	0.966457	0.966365	0.966455
		WssGBLUP	0.929268	0.930106	0.930903	0.931783	0.933028	0.934388	0.934935			WssGBLUP	0.962092	0.962308	0.961696	0.961801	0.961863	0.961768	0.961928
	EIG98	ssGBLUP	0.954477	0.957795	0.958702	0.959284	0.960843	0.959268	0.964651		EIG98	ssGBLUP	0.989469	1.01526	1.01347	1.0131	1.01346	0.984588	1.01578
		WssGBLUP	0.953873	0.956611	0.960095	0.956782	0.96209	0.963279	0.96155			WssGBLUP	0.974581	0.988072	1.01436	0.978152	1.01424	1.01316	0.978588
	EIG99	ssGBLUP	0.972023	0.972024	0.973876	0.97299	0.973778	0.976899	0.978067		EIG99	ssGBLUP	1.01236	1.02136	1.01964	0.997893	0.997982	1.0152	1.02002
		WssGBLUP	0.973134	0.974004	0.974212	0.975732	0.976678	0.977737	0.979488			WssGBLUP	1.00683	1.01027	1.00223	1.00997	1.01625	1.02131	1.01208
	All	ssGBLUP	0.991722	0.992278	0.992665	0.992978	0.993387	0.993967	0.994524		All	ssGBLUP	1.00759	1.00766	1.00759	1.00745	1.00731	1.00721	1.00562
		WssGBLUP	0.992415	0.99195	0.993301	0.993548	0.9939	0.994392	0.994801			WssGBLUP	1.00695	0.997427	1.00693	1.00676	1.00643	1.00653	1.00508

### Sheet: Ne20Q2000
	Prediction accuracy											b1
	Ne20Q2000H0.3	Method	50k	TOP10	TOP100	TOP500	TOP1000	TOP2000	TOP4000	SIG		Ne20Q2000H0.3	Method	50k	TOP10	TOP100	TOP500	TOP1000	TOP2000	TOP4000	SIG
	EIG50	ssGBLUP	0.787932	0.787971	0.788018	0.788343	0.788374	0.78813	0.786919	NA		EIG50	ssGBLUP	0.978685	0.978675	0.978325	0.9761	0.973394	0.970481	0.968292	NA
		WssGBLUP	0.787383	0.787422	0.787467	0.787784	0.787852	0.787666	0.786712	NA			WssGBLUP	0.951032	0.951027	0.95072	0.949175	0.947059	0.944493	0.943014	NA
	EIG60	ssGBLUP	0.78966	0.789658	0.789684	0.789776	0.789563	0.788739	0.788248	NA		EIG60	ssGBLUP	0.985337	0.985228	0.984659	0.982376	0.980918	0.977203	0.974816	NA
		WssGBLUP	0.789027	0.789024	0.789056	0.789198	0.789057	0.788412	0.788119	NA			WssGBLUP	0.958212	0.958138	0.957678	0.955907	0.954865	0.951982	0.950353	NA
	EIG70	ssGBLUP	0.791998	0.792004	0.792002	0.79187	0.791773	0.791387	0.790902	NA		EIG70	ssGBLUP	0.990825	0.990783	0.990216	0.98999	0.990426	0.987856	0.983468	NA
		WssGBLUP	0.791487	0.791494	0.791502	0.791443	0.791369	0.791071	0.79076	NA			WssGBLUP	0.9634	0.963441	0.962993	0.963023	0.963478	0.961481	0.95855	NA
	EIG80	ssGBLUP	0.796453	0.7964	0.79577	0.795293	0.794951	0.795504	0.796394	NA		EIG80	ssGBLUP	1.00366	1.00316	1.00289	0.997779	0.995263	0.991683	0.988385	NA
		WssGBLUP	0.795664	0.795619	0.795075	0.794664	0.794507	0.795017	0.795757	NA			WssGBLUP	0.977293	0.976819	0.974448	0.97041	0.970289	0.967518	0.965002	NA
	EIG90	ssGBLUP	0.80389	0.803979	0.804428	0.804769	0.805254	0.806203	0.806814	NA		EIG90	ssGBLUP	1.02949	1.02957	1.02762	1.02457	1.02429	1.02264	1.02094	NA
		WssGBLUP	0.80275	0.802825	0.803129	0.803341	0.803803	0.804748	0.805376	NA			WssGBLUP	1.0042	1.00426	1.00218	0.999374	0.999218	0.998307	0.997269	NA
	EIG95	ssGBLUP	0.810367	0.810399	0.810697	0.811598	0.812669	0.814371	0.816409	NA		EIG95	ssGBLUP	1.0608	1.06073	1.06015	1.05663	1.05493	1.05086	1.04461	NA
		WssGBLUP	0.809462	0.809471	0.809715	0.810525	0.811512	0.813125	0.81509	NA			WssGBLUP	1.03551	1.03547	1.03479	1.03177	1.03064	1.02771	1.02272	NA
	EIG98	ssGBLUP	0.840923	0.841004	0.841407	0.843133	0.844589	0.847053	0.849281	NA		EIG98	ssGBLUP	1.0763	1.0764	1.07696	1.07578	1.07359	1.06884	1.06337	NA
		WssGBLUP	0.839299	0.839356	0.839675	0.841355	0.842693	0.845009	0.847141	NA			WssGBLUP	1.05736	1.05741	1.05786	1.05661	1.0548	1.05116	1.04671	NA
	EIG99	ssGBLUP	0.858329	0.858517	0.85929	0.860945	0.863132	0.865085	0.86734	0.858306		EIG99	ssGBLUP	1.09835	1.09815	1.09713	1.0949	1.09181	1.08583	1.08045	1.09835
		WssGBLUP	0.856493	0.856682	0.857372	0.858998	0.861164	0.862991	0.865129	0.856462			WssGBLUP	1.08059	1.08037	1.07942	1.07762	1.07493	1.06987	1.0655	1.08058
	All	ssGBLUP	0.917342	0.917804	0.918949	0.920798	0.921728	0.923257	0.92518	0.917924		All	ssGBLUP	1.04781	1.04776	1.04691	1.04346	1.03983	1.03625	1.03236	1.04782
		WssGBLUP	0.916712	0.917284	0.918556	0.920165	0.92097	0.922297	0.924142	0.917414			WssGBLUP	1.03811	1.03806	1.03736	1.03386	1.03041	1.02772	1.02473	1.03813
	Ne20Q2000H0.9	Method	50k	TOP10	TOP100	TOP500	TOP1000	TOP2000	TOP4000	SIG		Ne20Q2000H0.9	Method	50k	TOP10	TOP100	TOP500	TOP1000	TOP2000	TOP4000	SIG
	EIG50	ssGBLUP	0.823885	0.82387	0.823939	0.823846	0.82356	0.823743	0.823349	NA		EIG50	ssGBLUP	0.959576	0.9595	0.959362	0.95914	0.959179	0.959698	0.958514	NA
		WssGBLUP	0.823391	0.823381	0.823437	0.82335	0.823099	0.823316	0.822976	NA			WssGBLUP	0.942114	0.942054	0.941945	0.941756	0.941841	0.942466	0.941493	NA
	EIG60	ssGBLUP	0.827366	0.827358	0.82733	0.82752	0.827681	0.827776	0.827971	NA		EIG60	ssGBLUP	0.962523	0.962439	0.961816	0.961574	0.961806	0.962133	0.961924	NA
		WssGBLUP	0.826729	0.826722	0.826705	0.826911	0.827059	0.827144	0.827354	NA			WssGBLUP	0.945314	0.945234	0.944694	0.944533	0.944769	0.945122	0.944984	NA
	EIG70	ssGBLUP	0.832084	0.832099	0.832092	0.832568	0.832853	0.833421	0.834247	NA		EIG70	ssGBLUP	0.965054	0.964953	0.964775	0.964567	0.964108	0.964057	0.96361	NA
		WssGBLUP	0.831529	0.831545	0.83154	0.831979	0.83222	0.832725	0.833414	NA			WssGBLUP	0.948694	0.948582	0.948461	0.948346	0.948044	0.948067	0.947775	NA
	EIG80	ssGBLUP	0.837548	0.837553	0.837696	0.838459	0.838801	0.839246	0.840113	NA		EIG80	ssGBLUP	0.971985	0.971985	0.971679	0.969759	0.968614	0.967016	0.965901	NA
		WssGBLUP	0.836827	0.836828	0.836962	0.83767	0.838	0.838416	0.839167	NA			WssGBLUP	0.955939	0.955948	0.955712	0.95416	0.953253	0.952002	0.951064	NA
	EIG90	ssGBLUP	0.853418	0.853558	0.8542	0.856094	0.856779	0.857622	0.85824	NA		EIG90	ssGBLUP	1.00214	1.00182	1.00119	0.999867	0.998289	0.995779	0.99237	NA
		WssGBLUP	0.852539	0.852675	0.853278	0.855029	0.855568	0.856266	0.85679	NA			WssGBLUP	0.98792	0.987604	0.98719	0.986286	0.984963	0.982733	0.979874	NA
	EIG95	ssGBLUP	0.875499	0.875654	0.876829	0.878188	0.878952	0.880098	0.881399	NA		EIG95	ssGBLUP	1.03085	1.03091	1.02992	1.02656	1.02444	1.0233	1.02007	NA
		WssGBLUP	0.874741	0.874923	0.876064	0.877154	0.87783	0.878917	0.880136	NA			WssGBLUP	1.01956	1.01973	1.01879	1.01591	1.01414	1.01332	1.01047	NA
	EIG98	ssGBLUP	0.90992	0.910272	0.911211	0.912667	0.913827	0.914824	0.91672	0.911024		EIG98	ssGBLUP	1.05451	1.0549	1.05479	1.05202	1.05039	1.04801	1.0459	1.05485
		WssGBLUP	0.909424	0.909834	0.910626	0.911877	0.912982	0.913878	0.915608	0.910465			WssGBLUP	1.04655	1.04702	1.0469	1.04409	1.0429	1.04086	1.03905	1.04695
	EIG99	ssGBLUP	0.928891	0.92922	0.930521	0.932475	0.933719	0.935529	0.937	0.930517		EIG99	ssGBLUP	1.0435	1.04368	1.04294	1.04024	1.03958	1.03994	1.03889	1.04295
		WssGBLUP	0.92884	0.929212	0.930392	0.932217	0.933349	0.935021	0.936245	0.930392			WssGBLUP	1.03802	1.03821	1.03747	1.03501	1.03445	1.03506	1.034	1.03749
	All	ssGBLUP	0.974368	0.974391	0.974941	0.976682	0.977173	0.978883	0.979681	0.976435		All	ssGBLUP	1.01885	1.0184	1.01707	1.01685	1.01716	1.01504	1.01436	1.01692
		WssGBLUP	0.975237	0.975222	0.975728	0.977327	0.978107	0.979297	0.979939	0.977105			WssGBLUP	1.01694	1.0165	1.01557	1.01542	1.01434	1.01429	1.01343	1.0158
	Ne20Q2000H0.99	Method	50k	TOP10	TOP100	TOP500	TOP1000	TOP2000	TOP4000	SIG		Ne20Q2000H0.99	Method	50k	TOP10	TOP100	TOP500	TOP1000	TOP2000	TOP4000	SIG
	EIG50	ssGBLUP	0.792549	0.792559	0.792599	0.792609	0.792625	0.792365	0.792094	NA		EIG50	ssGBLUP	0.880549	0.88052	0.880254	0.879626	0.879268	0.879249	0.879391	NA
		WssGBLUP	0.791788	0.791793	0.79182	0.791815	0.791834	0.791595	0.791361	NA			WssGBLUP	0.864721	0.864689	0.864464	0.863899	0.863592	0.863557	0.863611	NA
	EIG60	ssGBLUP	0.794508	0.794506	0.794488	0.794571	0.794734	0.794841	0.794771	NA		EIG60	ssGBLUP	0.883424	0.883413	0.883353	0.882902	0.882964	0.882868	0.882451	NA
		WssGBLUP	0.793608	0.793605	0.793589	0.793648	0.793795	0.793919	0.79386	NA			WssGBLUP	0.867769	0.867759	0.867696	0.867261	0.867301	0.867187	0.866695	NA
	EIG70	ssGBLUP	0.801908	0.801922	0.802092	0.802632	0.802738	0.803099	0.803484	NA		EIG70	ssGBLUP	0.903952	0.903931	0.9036	0.902476	0.900588	0.898981	0.896859	NA
		WssGBLUP	0.800792	0.800803	0.80093	0.801332	0.801356	0.801647	0.799981	NA			WssGBLUP	0.888168	0.888155	0.887837	0.886797	0.885193	0.883827	0.878893	NA
	EIG80	ssGBLUP	0.809463	0.809618	0.810019	0.810739	0.811177	0.811771	0.813554	NA		EIG80	ssGBLUP	0.922185	0.922227	0.921963	0.920239	0.919035	0.91714	0.916799	NA
		WssGBLUP	0.808093	0.808248	0.808571	0.809123	0.809483	0.810046	0.811814	NA			WssGBLUP	0.907292	0.90734	0.907071	0.905544	0.90463	0.903243	0.903202	NA
	EIG90	ssGBLUP	0.838229	0.838414	0.839115	0.840503	0.841364	0.842463	0.843477	NA		EIG90	ssGBLUP	0.974588	0.974494	0.973824	0.971918	0.970572	0.968735	0.966312	NA
		WssGBLUP	0.836096	0.836287	0.836949	0.838227	0.838982	0.84	0.840968	NA			WssGBLUP	0.960461	0.960359	0.959809	0.958167	0.957172	0.955725	0.95363	NA
	EIG95	ssGBLUP	0.875747	0.874654	0.875749	0.877533	0.879001	0.88068	0.883112	0.874793		EIG95	ssGBLUP	1.0309	1.02708	1.02688	1.0256	1.02462	1.02322	1.02135	1.02719
		WssGBLUP	0.872415	0.872797	0.873931	0.875683	0.877042	0.878562	0.881558	0.872923			WssGBLUP	1.01657	1.0168	1.01672	1.01575	1.01503	1.01394	1.01415	1.01689
	EIG98	ssGBLUP	0.921875	0.923227	0.92373	0.928232	0.927351	0.931138	0.931108	0.925038		EIG98	ssGBLUP	1.058	1.06099	1.05845	1.06343	1.05619	1.06131	1.05438	1.06239
		WssGBLUP	0.921047	0.923602	0.925061	0.927366	0.926273	0.929858	0.931663	0.925079			WssGBLUP	1.05337	1.05958	1.05978	1.05866	1.05158	1.05694	1.0565	1.05971
	EIG99	ssGBLUP	0.953782	0.954338	0.955676	0.957637	0.958812	0.960173	0.961742	0.956298		EIG99	ssGBLUP	1.06752	1.06748	1.06705	1.06589	1.06496	1.06389	1.06314	1.06673
		WssGBLUP	0.953903	0.954503	0.955871	0.95768	0.95869	0.959853	0.961238	0.956432			WssGBLUP	1.06502	1.06491	1.06437	1.06327	1.06246	1.06157	1.06111	1.06402
	All	ssGBLUP	0.987969	0.988322	0.988951	0.991072	0.989982	0.990803	0.991588	0.990347		All	ssGBLUP	1.02177	1.02156	1.0213	1.02325	1.01925	1.01949	1.01944	1.02026
		WssGBLUP	0.98876	0.989123	0.989907	0.990605	0.990832	0.99245	0.991829	0.99097			WssGBLUP	1.02171	1.02143	1.0216	1.02045	1.01957	1.02195	1.0189	1.02004

### Sheet: Ne200Q200
	Prediction accuracy										b1
	Ne200Q200H0.3	Method	50k	TOP10	TOP50	TOP100	TOP200	TOP400	SIG		Ne200Q200H0.3	Method	50k	TOP10	TOP50	TOP100	TOP200	TOP400	SIG
	EIG50	ssGBLUP	0.633311	0.633265	0.634408	0.635796	0.6361	0.638929	0.633313		EIG50	ssGBLUP	0.909665	0.909493	0.910573	0.911367	0.911314	0.912456	0.909677
		WssGBLUP	0.640556	0.640512	0.642122	0.64388	0.644263	0.647522	0.640557			WssGBLUP	0.885856	0.885706	0.88728	0.888175	0.888188	0.889215	0.885868
	EIG60	ssGBLUP	0.641694	0.643481	0.646493	0.648226	0.652325	0.656993	0.642672		EIG60	ssGBLUP	0.914968	0.916457	0.919481	0.920843	0.923747	0.926076	0.915994
		WssGBLUP	0.64948	0.651785	0.655389	0.657332	0.662175	0.667504	0.650814			WssGBLUP	0.891951	0.893843	0.897356	0.898737	0.901735	0.904109	0.893296
	EIG70	ssGBLUP	0.650574	0.655813	0.6625	0.66966	0.677204	0.686294	0.654599		EIG70	ssGBLUP	0.922215	0.926808	0.93018	0.935624	0.940869	0.946808	0.925866
		WssGBLUP	0.6589	0.665714	0.673402	0.681498	0.689684	0.699896	0.664215			WssGBLUP	0.90015	0.905723	0.908729	0.914154	0.919051	0.925087	0.904688
	EIG80	ssGBLUP	0.660428	0.666796	0.680735	0.691658	0.704495	0.712413	0.674282		EIG80	ssGBLUP	0.928106	0.934749	0.947601	0.954537	0.959458	0.962908	0.941825
		WssGBLUP	0.669879	0.677989	0.694402	0.706293	0.719231	0.726605	0.686959			WssGBLUP	0.908593	0.916486	0.929719	0.934938	0.936822	0.938984	0.924019
	EIG90	ssGBLUP	0.685693	0.694585	0.712721	0.724995	0.736131	0.747063	0.726742		EIG90	ssGBLUP	0.955732	0.964297	0.975617	0.981951	0.986158	0.989193	0.982935
		WssGBLUP	0.696418	0.707398	0.727777	0.739869	0.749956	0.759876	0.741368			WssGBLUP	0.938743	0.948328	0.957767	0.961094	0.962123	0.963848	0.961511
	EIG95	ssGBLUP	0.709857	0.721636	0.738366	0.749535	0.761799	0.774472	0.761803		EIG95	ssGBLUP	0.952738	0.961234	0.969474	0.973191	0.9738	0.980081	0.973651
		WssGBLUP	0.722032	0.735896	0.752693	0.763343	0.774479	0.786303	0.774459			WssGBLUP	0.938434	0.946924	0.951281	0.952208	0.950408	0.955846	0.95025
	EIG98	ssGBLUP	0.750953	0.763141	0.778769	0.78838	0.801428	0.813353	0.808388		EIG98	ssGBLUP	0.969433	0.974778	0.9796	0.979089	0.980211	0.982288	0.981477
		WssGBLUP	0.764596	0.777939	0.792382	0.800908	0.813185	0.824137	0.819603			WssGBLUP	0.95592	0.959883	0.960508	0.957442	0.95685	0.958352	0.957624
	EIG99	ssGBLUP	0.782758	0.793582	0.808409	0.816791	0.828244	0.838818	0.839271		EIG99	ssGBLUP	0.983074	0.986133	0.988406	0.985482	0.9841	0.982388	0.982267
		WssGBLUP	0.795665	0.807053	0.820584	0.827588	0.838461	0.848353	0.848704			WssGBLUP	0.968278	0.970017	0.968686	0.963758	0.961547	0.959655	0.959565
	All	ssGBLUP	0.806001	0.817349	0.830844	0.83798	0.848817	0.859124	0.862903		All	ssGBLUP	0.992811	0.99559	0.99372	0.990365	0.988647	0.985414	0.984646
		WssGBLUP	0.818826	0.830461	0.842167	0.848122	0.858253	0.867803	0.871317			WssGBLUP	0.977841	0.97923	0.973984	0.969558	0.967439	0.96372	0.963338
	Ne200Q200H0.9	Method	50k	TOP10	TOP50	TOP100	TOP200	TOP400	SIG		Ne200Q200H0.9	Method	50k	TOP10	TOP50	TOP100	TOP200	TOP400	SIG
	EIG50	ssGBLUP	0.803855	0.806362	0.810446	0.813103	0.815194	0.818134	0.80499		EIG50	ssGBLUP	0.975215	0.976145	0.976332	0.976546	0.976621	0.976812	0.975541
		WssGBLUP	0.808757	0.811821	0.816384	0.819307	0.821476	0.824686	0.81014			WssGBLUP	0.958912	0.959865	0.959607	0.959549	0.959379	0.959375	0.959207
	EIG60	ssGBLUP	0.811193	0.814619	0.82184	0.825562	0.831248	0.83611	0.815143		EIG60	ssGBLUP	0.976839	0.978434	0.980301	0.980854	0.981752	0.980872	0.978601
		WssGBLUP	0.816396	0.820533	0.82865	0.832494	0.838564	0.843132	0.821102			WssGBLUP	0.961974	0.963615	0.964808	0.964741	0.965029	0.963381	0.963704
	EIG70	ssGBLUP	0.822895	0.826509	0.833316	0.839343	0.846496	0.852974	0.836839		EIG70	ssGBLUP	0.982237	0.984274	0.986241	0.986643	0.987604	0.987168	0.986962
		WssGBLUP	0.828189	0.832605	0.840072	0.846113	0.853348	0.859327	0.843649			WssGBLUP	0.96847	0.970726	0.97197	0.971166	0.971339	0.970124	0.97205
	EIG80	ssGBLUP	0.837672	0.841834	0.848455	0.854996	0.861667	0.868909	0.86409		EIG80	ssGBLUP	0.990298	0.992614	0.994025	0.994581	0.994965	0.994658	0.995831
		WssGBLUP	0.843264	0.848206	0.855009	0.861691	0.868332	0.875002	0.870673			WssGBLUP	0.978747	0.98116	0.981523	0.981266	0.980921	0.980205	0.981604
	EIG90	ssGBLUP	0.86921	0.873681	0.881113	0.886185	0.892712	0.900123	0.903294		EIG90	ssGBLUP	1.0076	1.0095	1.0099	1.00998	1.01013	1.00949	1.00918
		WssGBLUP	0.875506	0.880432	0.887828	0.892709	0.898978	0.905759	0.908591			WssGBLUP	0.999126	1.00071	0.999809	0.998991	0.998476	0.997199	0.996629
	EIG95	ssGBLUP	0.895914	0.900087	0.90751	0.911943	0.917324	0.924472	0.929896		EIG95	ssGBLUP	1.01476	1.01519	1.01572	1.01479	1.01389	1.01317	1.01114
		WssGBLUP	0.902288	0.906539	0.913762	0.917844	0.922683	0.929294	0.933892			WssGBLUP	1.00806	1.00785	1.00743	1.00571	1.00424	1.00317	1.00065
	EIG98	ssGBLUP	0.921835	0.926885	0.932631	0.936249	0.941132	0.946073	0.951368		EIG98	ssGBLUP	1.0176	1.01946	1.01842	1.01683	1.01568	1.01322	1.00888
		WssGBLUP	0.927498	0.932577	0.937878	0.940932	0.945392	0.949689	0.954143			WssGBLUP	1.01152	1.01287	1.01104	1.00905	1.00747	1.00492	1.00091
	EIG99	ssGBLUP	0.937291	0.941891	0.947052	0.950363	0.954336	0.95772	0.961958		EIG99	ssGBLUP	1.01049	1.01137	1.00957	1.00822	1.00649	1.00351	0.998709
		WssGBLUP	0.942115	0.94667	0.951364	0.95429	0.95784	0.960605	0.964169			WssGBLUP	1.0044	1.00501	1.00285	1.00133	0.999477	0.996578	0.992514
	All	ssGBLUP	0.948212	0.952029	0.957013	0.959961	0.962808	0.965701	0.96933		All	ssGBLUP	1.01077	1.01056	1.00827	1.0064	1.00426	1.00179	0.99666
		WssGBLUP	0.952294	0.955964	0.960594	0.96326	0.965669	0.968072	0.971066			WssGBLUP	1.00459	1.00413	1.00178	0.99983	0.99781	0.995603	0.991322
	Ne200Q200H0.99	Method	50k	TOP10	TOP50	TOP100	TOP200	TOP400	SIG		Ne200Q200H0.99	Method	50k	TOP10	TOP50	TOP100	TOP200	TOP400	SIG
	EIG50	ssGBLUP	0.803713	0.807032	0.812397	0.815114	0.817895	0.820369	0.808145		EIG50	ssGBLUP	0.987046	0.986926	0.988001	0.98802	0.987322	0.986094	0.987195
		WssGBLUP	0.80962	0.813178	0.818905	0.821739	0.824482	0.826848	0.814436			WssGBLUP	0.970251	0.969699	0.970507	0.970354	0.969355	0.967893	0.969958
	EIG60	ssGBLUP	0.809742	0.81412	0.820599	0.826257	0.831545	0.836089	0.81905		EIG60	ssGBLUP	0.98757	0.988352	0.989329	0.989754	0.988944	0.987447	0.989038
		WssGBLUP	0.815958	0.820763	0.827395	0.833189	0.838202	0.842469	0.825889			WssGBLUP	0.972619	0.97306	0.973313	0.972991	0.971219	0.969362	0.97324
	EIG70	ssGBLUP	0.823534	0.82811	0.835401	0.841667	0.849019	0.856033	0.84476		EIG70	ssGBLUP	0.993676	0.994958	0.996897	0.998132	0.99828	0.997363	0.998467
		WssGBLUP	0.82994	0.834882	0.84241	0.848704	0.855855	0.862187	0.85164			WssGBLUP	0.981039	0.981977	0.983215	0.98367	0.982631	0.980697	0.983466
	EIG80	ssGBLUP	0.842214	0.847197	0.855381	0.861991	0.868892	0.87704	0.875533		EIG80	ssGBLUP	1.00565	1.00737	1.00998	1.01127	1.01119	1.01137	1.01159
		WssGBLUP	0.849378	0.854672	0.86279	0.869478	0.875659	0.883145	0.881861			WssGBLUP	0.996424	0.997698	0.999203	0.999599	0.998149	0.997487	0.997836
	EIG90	ssGBLUP	0.878631	0.88415	0.891379	0.897768	0.906111	0.914314	0.920504		EIG90	ssGBLUP	1.01643	1.01871	1.02073	1.02269	1.024	1.02361	1.02295
		WssGBLUP	0.88656	0.89224	0.898962	0.905186	0.912733	0.920132	0.925674			WssGBLUP	1.01201	1.01378	1.01449	1.01566	1.01529	1.01392	1.01314
	EIG95	ssGBLUP	0.913118	0.918688	0.924837	0.930364	0.937144	0.943317	0.950287		EIG95	ssGBLUP	1.02675	1.02838	1.02989	1.03119	1.03142	1.03034	1.02812
		WssGBLUP	0.920237	0.925739	0.931485	0.936725	0.942587	0.947994	0.953938			WssGBLUP	1.02355	1.02461	1.02544	1.02609	1.02519	1.02364	1.02165
	EIG98	ssGBLUP	0.9438	0.948609	0.954054	0.958454	0.961695	0.966623	0.971799		EIG98	ssGBLUP	1.02422	1.02536	1.02678	1.02723	1.02633	1.02524	1.02215
		WssGBLUP	0.949368	0.954036	0.959018	0.963121	0.965673	0.970103	0.974435			WssGBLUP	1.02179	1.02254	1.02352	1.0236	1.02248	1.02127	1.01869
	EIG99	ssGBLUP	0.959301	0.963488	0.968296	0.971492	0.973693	0.977392	0.981017		EIG99	ssGBLUP	1.02147	1.02168	1.02245	1.02191	1.02027	1.01855	1.01535
		WssGBLUP	0.9636	0.967583	0.971981	0.975	0.976652	0.980027	0.983047			WssGBLUP	1.01842	1.01833	1.01892	1.01829	1.01682	1.01527	1.01287
	All	ssGBLUP	0.970504	0.974002	0.978768	0.9803	0.982587	0.985008	0.987018		All	ssGBLUP	1.0165	1.01625	1.01635	1.01493	1.01387	1.01182	1.00904
		WssGBLUP	0.973558	0.976864	0.981399	0.982696	0.984783	0.986971	0.98858			WssGBLUP	1.01301	1.01255	1.01258	1.01141	1.01069	1.00904	1.00715

### Sheet: Ne200Q2000
	Prediction accuracy											b1
	Ne200Q2000H0.3	Method	50k	TOP10	TOP100	TOP500	TOP1000	TOP2000	TOP4000	SIG		Ne200Q2000H0.3	Method	50k	TOP10	TOP100	TOP500	TOP1000	TOP2000	TOP4000	SIG
	EIG50	ssGBLUP	0.614078	0.614013	0.614096	0.61417	0.614485	0.614994	0.616316	NA		EIG50	ssGBLUP	0.948025	0.948	0.948105	0.947647	0.947719	0.946969	0.946702	NA
		WssGBLUP	0.61637	0.616303	0.616427	0.616479	0.616788	0.617269	0.618557	NA			WssGBLUP	0.918082	0.91805	0.918162	0.917592	0.91774	0.916851	0.916525	NA
	EIG60	ssGBLUP	0.623462	0.623455	0.623334	0.624251	0.624628	0.625563	0.627316	NA		EIG60	ssGBLUP	0.953727	0.953798	0.953429	0.954526	0.954102	0.954099	0.95538	NA
		WssGBLUP	0.625846	0.625836	0.625712	0.626668	0.626977	0.627793	0.629614	NA			WssGBLUP	0.923921	0.92398	0.923625	0.92471	0.924177	0.924066	0.925456	NA
	EIG70	ssGBLUP	0.630647	0.630761	0.631146	0.631961	0.633347	0.634962	0.637788	NA		EIG70	ssGBLUP	0.949547	0.949457	0.949923	0.950445	0.951371	0.951134	0.951769	NA
		WssGBLUP	0.633071	0.633221	0.633607	0.634397	0.635934	0.637544	0.640414	NA			WssGBLUP	0.920674	0.920682	0.921074	0.921544	0.922633	0.922634	0.923492	NA
	EIG80	ssGBLUP	0.641148	0.641314	0.64214	0.645363	0.6475	0.650479	0.653656	0.641292		EIG80	ssGBLUP	0.954045	0.954022	0.954585	0.957207	0.957289	0.957426	0.957549	0.954059
		WssGBLUP	0.643756	0.643963	0.644856	0.648236	0.65055	0.653716	0.656688	0.64394			WssGBLUP	0.92693	0.926991	0.927544	0.930267	0.930599	0.930988	0.931317	0.927009
	EIG90	ssGBLUP	0.656513	0.656846	0.660953	0.666642	0.670184	0.67575	0.680869	NA		EIG90	ssGBLUP	0.963	0.963203	0.967459	0.971807	0.973053	0.975324	0.973831	NA
		WssGBLUP	0.659471	0.659834	0.664757	0.670623	0.6743	0.67987	0.684524	NA			WssGBLUP	0.937868	0.938125	0.94321	0.94775	0.949196	0.951521	0.949992	NA
	EIG95	ssGBLUP	0.690897	0.692438	0.697728	0.706661	0.711555	0.716973	0.722902	0.690886		EIG95	ssGBLUP	0.968256	0.969921	0.974795	0.978858	0.979397	0.978685	0.975516	0.968205
		WssGBLUP	0.69374	0.695703	0.702028	0.711149	0.715858	0.720809	0.726062	0.69373			WssGBLUP	0.944527	0.946652	0.952438	0.956352	0.9569	0.956122	0.95314	0.944484
	EIG98	ssGBLUP	0.736453	0.738625	0.744849	0.754938	0.760802	0.766725	0.772785	0.738973		EIG98	ssGBLUP	0.995335	0.997077	1.00152	1.00659	1.00854	1.00608	1.00259	0.997535
		WssGBLUP	0.739834	0.742477	0.749261	0.759202	0.764538	0.769737	0.775164	0.742948			WssGBLUP	0.974181	0.97615	0.980606	0.985222	0.986687	0.984173	0.980927	0.976744
	EIG99	ssGBLUP	0.76604	0.768367	0.775397	0.787091	0.792975	0.799666	0.804992	0.770735		EIG99	ssGBLUP	0.993785	0.994959	1.00015	1.00475	1.00353	1.00347	0.997957	0.996837
		WssGBLUP	0.769959	0.772806	0.780312	0.791367	0.796477	0.802452	0.806917	0.775539			WssGBLUP	0.975581	0.976845	0.981938	0.985451	0.983676	0.983448	0.978506	0.97889
	All	ssGBLUP	0.785464	0.787869	0.796383	0.808607	0.815137	0.822353	0.827037	0.792587		All	ssGBLUP	1.0019	1.00311	1.00903	1.01118	1.00932	1.00586	0.999561	1.0064
		WssGBLUP	0.78994	0.792746	0.801798	0.812944	0.818585	0.824859	0.828834	0.797789			WssGBLUP	0.985075	0.986203	0.991887	0.992487	0.990297	0.987376	0.981949	0.989382
	Ne200Q2000H0.9	Method	50k	TOP10	TOP100	TOP500	TOP1000	TOP2000	TOP4000	SIG		Ne200Q2000H0.9	Method	50k	TOP10	TOP100	TOP500	TOP1000	TOP2000	TOP4000	SIG
	EIG50	ssGBLUP	0.773266	0.773541	0.774716	0.776414	0.777122	0.778262	0.779452	0.773348		EIG50	ssGBLUP	0.970865	0.970865	0.971175	0.970151	0.969487	0.968644	0.967326	0.970854
		WssGBLUP	0.775325	0.775647	0.777058	0.778727	0.77939	0.780401	0.781473	0.775426			WssGBLUP	0.951028	0.950998	0.951347	0.950143	0.949495	0.948657	0.947457	0.95101
	EIG60	ssGBLUP	0.780652	0.781932	0.784485	0.787163	0.788229	0.790307	0.79243	0.781029		EIG60	ssGBLUP	0.973006	0.973339	0.974168	0.972942	0.970818	0.969052	0.966585	0.973236
		WssGBLUP	0.78299	0.784494	0.787129	0.789643	0.79052	0.792478	0.794314	0.783475			WssGBLUP	0.95516	0.955435	0.955113	0.953655	0.951594	0.94997	0.947744	0.955451
	EIG70	ssGBLUP	0.792955	0.794757	0.797731	0.801779	0.803419	0.806575	0.810533	0.795335		EIG70	ssGBLUP	0.98455	0.985469	0.9849	0.983456	0.982011	0.980254	0.978656	0.985458
		WssGBLUP	0.795045	0.797189	0.800042	0.804035	0.805464	0.808518	0.812279	0.797766			WssGBLUP	0.967319	0.968255	0.967268	0.96567	0.964031	0.962474	0.961115	0.968068
	EIG80	ssGBLUP	0.812946	0.814857	0.819459	0.825272	0.829574	0.833857	0.837816	0.815193		EIG80	ssGBLUP	0.991612	0.992238	0.992305	0.990624	0.990087	0.988379	0.986051	0.9923
		WssGBLUP	0.815403	0.817542	0.822165	0.827842	0.832049	0.835882	0.839434	0.81789			WssGBLUP	0.977347	0.977798	0.977162	0.975275	0.974665	0.972856	0.970808	0.977804
	EIG90	ssGBLUP	0.847283	0.849343	0.855224	0.864533	0.869702	0.874532	0.87833	0.854015		EIG90	ssGBLUP	1.00542	1.00592	1.00735	1.00588	1.00444	1.00332	1.00057	1.00701
		WssGBLUP	0.850029	0.852265	0.858343	0.867292	0.871936	0.876157	0.879332	0.857015			WssGBLUP	0.994652	0.994935	0.99582	0.994015	0.992644	0.991809	0.98949	0.995553
	EIG95	ssGBLUP	0.875829	0.878117	0.884014	0.893476	0.898439	0.902739	0.906736	0.887673		EIG95	ssGBLUP	1.0107	1.01168	1.01317	1.01183	1.00968	1.00745	1.00463	1.01342
		WssGBLUP	0.879037	0.881575	0.887434	0.896437	0.900731	0.904455	0.907967	0.891087			WssGBLUP	1.00218	1.00316	1.00402	1.00204	1.00029	0.998521	0.996184	1.00412
	EIG98	ssGBLUP	0.90639	0.908317	0.914273	0.921246	0.925222	0.929819	0.93299	0.920373		EIG98	ssGBLUP	1.02127	1.02169	1.02175	1.01774	1.01514	1.01265	1.009	1.01862
		WssGBLUP	0.909595	0.911654	0.917558	0.923921	0.927454	0.931687	0.934434	0.923152			WssGBLUP	1.01393	1.01428	1.01369	1.00958	1.00764	1.00561	1.00283	1.01051
	EIG99	ssGBLUP	0.925677	0.927501	0.932563	0.938816	0.942201	0.946202	0.949213	0.939425		EIG99	ssGBLUP	1.02199	1.02241	1.02212	1.019	1.01561	1.01237	1.00949	1.0179
		WssGBLUP	0.928806	0.930705	0.935706	0.941382	0.944456	0.948104	0.950691	0.941897			WssGBLUP	1.01584	1.01618	1.01547	1.01239	1.00954	1.00699	1.00461	1.01147
	All	ssGBLUP	0.937639	0.939354	0.943919	0.949008	0.95211	0.955337	0.957917	0.950245		All	ssGBLUP	1.01614	1.01668	1.01612	1.01235	1.00937	1.00555	1.00229	1.01078
		WssGBLUP	0.940433	0.9422	0.946579	0.951267	0.954154	0.957094	0.959275	0.952385			WssGBLUP	1.01063	1.01111	1.01002	1.0065	1.00409	1.00083	0.998204	1.00533
	Ne200Q2000H0.99	Method	50k	TOP10	TOP100	TOP500	TOP1000	TOP2000	TOP4000	SIG		Ne200Q2000H0.99	Method	50k	TOP10	TOP100	TOP500	TOP1000	TOP2000	TOP4000	SIG
	EIG50	ssGBLUP	0.809639	0.809873	0.810957	0.81275	0.814123	0.815155	0.816838	0.809699		EIG50	ssGBLUP	0.969002	0.968733	0.968277	0.967696	0.9675	0.967016	0.966067	0.968905
		WssGBLUP	0.81148	0.811719	0.812842	0.814777	0.816053	0.817018	0.818642	0.811529			WssGBLUP	0.95353	0.953226	0.9528	0.952224	0.951867	0.95136	0.950509	0.953416
	EIG60	ssGBLUP	0.817405	0.817921	0.819975	0.82213	0.823788	0.825969	0.828576	0.817405		EIG60	ssGBLUP	0.975571	0.975586	0.974845	0.97376	0.972959	0.971854	0.971227	0.975571
		WssGBLUP	0.819315	0.819909	0.821981	0.824142	0.825792	0.827915	0.830317	0.819315			WssGBLUP	0.961206	0.961198	0.960294	0.959158	0.958389	0.957344	0.956751	0.961206
	EIG70	ssGBLUP	0.828568	0.829612	0.832872	0.837146	0.839539	0.842333	0.845467	0.829266		EIG70	ssGBLUP	0.980974	0.981409	0.982036	0.981847	0.981508	0.981042	0.980067	0.981377
		WssGBLUP	0.830711	0.83193	0.835239	0.83945	0.841678	0.844215	0.847174	0.831531			WssGBLUP	0.968634	0.969097	0.969523	0.969042	0.968568	0.968043	0.967199	0.969073
	EIG80	ssGBLUP	0.848169	0.849868	0.854736	0.861594	0.864901	0.868964	0.872813	0.852303		EIG80	ssGBLUP	0.99235	0.993458	0.9952	0.995973	0.995327	0.994866	0.993227	0.994394
		WssGBLUP	0.850421	0.852402	0.857368	0.863784	0.866735	0.870521	0.87402	0.854817			WssGBLUP	0.982133	0.98329	0.984539	0.984587	0.983952	0.983467	0.981979	0.983885
	EIG90	ssGBLUP	0.881635	0.883613	0.888301	0.897029	0.902453	0.907292	0.911138	0.890225		EIG90	ssGBLUP	1.00012	1.00135	1.00277	1.00513	1.00591	1.00471	1.00325	1.00318
		WssGBLUP	0.884572	0.88666	0.891312	0.899633	0.90466	0.908983	0.912293	0.893142			WssGBLUP	0.994559	0.995633	0.996571	0.998634	0.999061	0.997824	0.996594	0.996834
	EIG95	ssGBLUP	0.914571	0.916109	0.92085	0.929734	0.934085	0.938668	0.942526	0.927928		EIG95	ssGBLUP	1.01065	1.01118	1.01291	1.01515	1.01437	1.01382	1.01217	1.01476
		WssGBLUP	0.917936	0.919426	0.924145	0.932701	0.936563	0.940729	0.944057	0.930971			WssGBLUP	1.00728	1.00759	1.0091	1.01093	1.00987	1.0098	1.00827	1.01061
	EIG98	ssGBLUP	0.944133	0.945445	0.949762	0.957157	0.960752	0.964249	0.967197	0.959032		EIG98	ssGBLUP	1.01378	1.014	1.01528	1.01729	1.01651	1.01574	1.01448	1.01697
		WssGBLUP	0.94738	0.948605	0.952883	0.960078	0.963351	0.966414	0.968936	0.9617			WssGBLUP	1.01172	1.01171	1.01282	1.01471	1.01419	1.01358	1.01259	1.01452
	EIG99	ssGBLUP	0.959296	0.960505	0.964126	0.969927	0.972515	0.97514	0.97737	0.972331		EIG99	ssGBLUP	1.01339	1.0137	1.01423	1.01504	1.01409	1.01256	1.0112	1.01421
		WssGBLUP	0.961945	0.963072	0.966675	0.97224	0.974646	0.976979	0.978946	0.974476			WssGBLUP	1.01103	1.01123	1.01176	1.01263	1.01197	1.0108	1.00985	1.01205
	All	ssGBLUP	0.970341	0.971153	0.974949	0.979075	0.980997	0.983059	0.984534	0.9812		All	ssGBLUP	1.01089	1.01087	1.01154	1.01065	1.01052	1.00914	1.00863	1.01019
		WssGBLUP	0.972361	0.973085	0.976949	0.980873	0.982704	0.984586	0.985837	0.982867			WssGBLUP	1.00856	1.0085	1.00915	1.00855	1.00877	1.0078	1.00756	1.00848
